# Salivary corticosterone reflects plasmatic levels in a wild seabird

**DOI:** 10.1101/2023.06.16.545258

**Authors:** Jeffrey Carbillet, Lauri Saks, Tuul Sepp

**Affiliations:** Institute of Ecology and Earth Sciences, University of Tartu, Tartu, 51014, Estonia; Estonian Marine Institute, University of Tartu, Mäealuse 14, 12618 Tallinn, Harju County, Estonia

**Keywords:** free-ranging birds, colonial seabird, Common gull, stress hormones, methodological tool

## Abstract

Wild animals have been increasingly exposed to a wide range of stressors, mainly due to the intensification of human activities and habitat modifications. Consequently, new tools in order to assess the physiological and health status of wild animals have been developed. In particular, glucocorticoids have received a special attention. Primarily metabolic hormones, they are also used to evaluate the stress level of organisms. While historically measured in blood samples, new less-invasive methods have been recently developed to measure glucocorticoids in matrices such as faeces, hairs/feathers, or saliva. To date, measurements in saliva are still in their infancy despite the numerous advantages of the matrix: non-invasive, reflects the biologically active portion of glucocorticoids, allows to measure both baseline and stress-induced levels. In addition, most studies using saliva have been performed on domestic and captive animals, and recent development in wild animals have focused on mammals. Here, we show, for the first time that saliva could also be reliably used in free-ranging birds, as glucocorticoid levels in saliva strongly correlated with plasma levels. This promising result opens new avenues for a non-invasive sampling method to assess health status of wild birds in conservation biology and ecology.
