## Supplementary material for "Salivary corticosterone reflects plasmatic levels in a wild seabird": electronic supplementary material 1: testcort.csv

Time	ID	mean saliva	mean plasma	sex	age
2.4	20	1.246301495	4.728433203	male	9
2.2	65	1.439690729	2.125937234	male	8
2.5	41	2.985031776	10.56073926	male	17
3.05	17	3.623484761	7.18679803	female	9
2	76	2.151303915	4.15880808	female
2.3	4	2.074419203	5.54259447	female
2.3	53	0.730627017	4.820666012	female	13
1.5	45	1.317751705	5.169042153	male	16
2.3	59	1.713587708	3.103435557	female	15
2.5	8	2.114958021	3.835377952	female	15
2.35	91	0.984898871	2.612203478	male
3.1	12	5.239422905	13.36222723	male	8
2.08	5	0.395729755	3.86337597	male	16
1.4	31	1.708576965	3.447954482	male
2	43	1.469324905	5.871987955	male	9
2.5	47	0.967646616	6.332378094	female	9
1.5	42	1.328524148	4.250799441	male	10
3	89	1.055345738	7.329850829	male	10
2.1	103	0.909118635	5.678492095	female	5
2.25	81	3.601044449	6.054745497	female	17
2.2	102	1.099619109	3.256172859	male	5
2.45	105	0.703309512	2.309034808	male	10
2.04	97	1.705837464	2.344880544	male	11
2.55	50	0.871841447	10.38581008	female	6
